# An experimental approach towards untangling the role of nature versus nurture in shaping the microbiome of social insects

**DOI:** 10.1101/2023.09.04.556269

**Authors:** Tali Magory Cohen, Levona Bodner, Sondra Turjeman, Efrat Sharon, Alisa Cohen, Sofia Bouchebti, Evgeny Tikhonov, Omry Koren, Eran Levin

## Abstract

The gut microbiota is intimately related to host wellbeing, in terms of physiology, immune function, and even social interactions. The strength of this relationship is dynamic, but the extent to which the microbiome is shaped by the identity of the host (nature) or its environment (nurture) remains largely unknown. Here we aimed to identify factors shaping the microbiomes of nursing workers and larvae of two Vespidae species, using a cross-species experimental design to control for effects of environment, host identity and their interactions. We found that the microbiome composition of adults depended principally on the environment. Conversely, larval microbiome composition differed more between host species, regardless of treatment. We also found distinct microbiota profiles between the two species, across life stages and independently. These findings further elucidate the complexity of the host-microbiome relationship shaped by the environment while retaining symbionts that benefit the host. These results suggest that holobiont evolution may have promoted the rise of social behavior in animals.
