## Supplementary material for "An experimental approach towards untangling the role of nature versus nurture in shaping the microbiome of social insects": metadata

### Sheet: Sheet 1
SampleID	Plate	WellPosition	Treatment.days	Treatment	Wasp	Box	Stage	Group.abb.levels	Condition	Days	cond_all	Partner
1	1	A1	Control22	Control	G	CF3	MW	MW	CTRL-G	22	G_MW_CTRL-G	G
3	4	A2	Control22	Control	G	CF3	MW	MW	CTRL-G	22	G_MW_CTRL-G	G
5	4	A3	Control22	Control	G	CF4	MW	MW	CTRL-G	22	G_MW_CTRL-G	G
6	4	A4	Control22	Control	G	CF4	MW	MW	CTRL-G	22	G_MW_CTRL-G	G
7	4	A5	Control22	Control	G	CF4	MW	MW	CTRL-G	22	G_MW_CTRL-G	G
8	4	A6	Control22	Control	G	CF4	MW	MW	CTRL-G	22	G_MW_CTRL-G	G
9	4	A7	Control17	Control	G	CF4	MW	MW	CTRL-G	17	G_MW_CTRL-G	G
10	4	A8	Control17	Control	G	CF4	MW	MW	CTRL-G	17	G_MW_CTRL-G	G
85	4	G12	Control6	Control	G	CF1	LV	LV5	CTRL-G	6	G_LV_CTRL-G	G
86	4	H1	Control6	Control	G	CF1	LV	LV5	CTRL-G	6	G_LV_CTRL-G	G
87	4	H2	Control6	Control	G	CF1	LV	LV5	CTRL-G	6	G_LV_CTRL-G	G
17	4	B3	Cross10	Cross	O	CF11	LV	LV4	Cross-G-O	10	O_LV_Cross-G-O	G
18	4	B4	Cross10	Cross	O	CF11	LV	LV4	Cross-G-O	10	O_LV_Cross-G-O	G
80	4	G7	Cross6	Cross	O	CF11	LV	LV4	Cross-G-O	6	O_LV_Cross-G-O	G
81	4	G8	Cross6	Cross	O	CF11	LV	LV4	Cross-G-O	6	O_LV_Cross-G-O	G
27	4	C1	Cross10	Cross	O	CF12	LV	LV4	Cross-G-O	10	O_LV_Cross-G-O	G
30	4	C4	Cross8	Cross	O	CF12	LV	LV5	Cross-G-O	8	O_LV_Cross-G-O	G
22	4	B8	Cross6	Cross	G	CF13	LV	LV3-4	Cross-O-G	6	G_LV_Cross-O-G	O
23	4	B9	Cross6	Cross	G	CF13	LV	LV3-4	Cross-O-G	6	G_LV_Cross-O-G	O
24	4	B10	Cross6	Cross	G	CF13	LV	LV3-4	Cross-O-G	6	G_LV_Cross-O-G	O
32	4	C6	Control37	Control	O	CF9	MW	MW	CTRL-O	37	O_MW_CTRL-O	O
33	4	C7	Control37	Control	O	CF9	MW	MW	CTRL-O	37	O_MW_CTRL-O	O
34	4	C8	Control37	Control	O	CF9	MW	MW	CTRL-O	37	O_MW_CTRL-O	O
36	4	C10	Cross12	Cross	G	CF12	MW	MW	Cross-G-O	12	G_MW_Cross-G-O	O
37	4	C11	Cross12	Cross	G	CF12	MW	MW	Cross-G-O	12	G_MW_Cross-G-O	O
38	4	C12	Cross12	Cross	G	CF12	MW	MW	Cross-G-O	12	G_MW_Cross-G-O	O
39	4	D1	Cross12	Cross	G	CF12	MW	MW	Cross-G-O	12	G_MW_Cross-G-O	O
40	4	D2	Control37	Control	O	CF10	MW	MW	CTRL-O	37	O_MW_CTRL-O	O
41	4	D3	Control37	Control	O	CF10	MW	MW	CTRL-O	37	O_MW_CTRL-O	O
42	4	D4	Control37	Control	O	CF10	MW	MW	CTRL-O	37	O_MW_CTRL-O	O
43	4	D5	Control37	Control	O	CF10	MW	MW	CTRL-O	37	O_MW_CTRL-O	O
45	4	D7	Cross6	Cross	O	CF13	MW	MW	Cross-O-G	6	O_MW_Cross-O-G	G
46	4	D8	Cross6	Cross	O	CF13	MW	MW	Cross-O-G	6	O_MW_Cross-O-G	G
48	4	D10	Control36	Control	O	CF6	MW	MW	CTRL-O	36	O_MW_CTRL-O	O
49	4	D11	Control36	Control	O	CF6	MW	MW	CTRL-O	36	O_MW_CTRL-O	O
50	4	D12	Control36	Control	O	CF6	MW	MW	CTRL-O	36	O_MW_CTRL-O	O
51	4	E1	Control36	Control	O	CF6	MW	MW	CTRL-O	36	O_MW_CTRL-O	O
52	4	E2	Cross5	Cross	O	CF15	MW	MW	Cross-O-G	5	O_MW_Cross-O-G	G
53	4	E3	Cross5	Cross	O	CF15	MW	MW	Cross-O-G	5	O_MW_Cross-O-G	G
54	4	E4	Cross5	Cross	O	CF15	MW	MW	Cross-O-G	5	O_MW_Cross-O-G	G
55	4	E5	Cross5	Cross	O	CF15	MW	MW	Cross-O-G	5	O_MW_Cross-O-G	G
88	4	H3	Cross6	Cross	O	CF18	LV	LV4-5	Cross-G-O	6	O_LV_Cross-G-O	G
57	4	E7	Control15	Control	G	CF1	MW	MW	CTRL-G	15	G_MW_CTRL-G	G
58	4	E8	Control15	Control	G	CF1	MW	MW	CTRL-G	15	G_MW_CTRL-G	G
60	4	E10	Control15	Control	G	CF1	MW	MW	CTRL-G	15	G_MW_CTRL-G	G
61	4	E11	Control15	Control	G	CF1	MW	MW	CTRL-G	15	G_MW_CTRL-G	G
62	4	E12	Control15	Control	G	CF1	MW	MW	CTRL-G	15	G_MW_CTRL-G	G
64	4	F2	Control13	Control	G	CF3	MW	MW	CTRL-G	13	G_MW_CTRL-G	G
65	4	F3	Control13	Control	G	CF3	MW	MW	CTRL-G	13	G_MW_CTRL-G	G
56	4	E6	Control6	Control	G	CF2	LV	LV5	CTRL-G	6	G_LV_CTRL-G	G
20	4	B6	Control6	Control	G	CF3	LV	LV5	CTRL-G	6	G_LV_CTRL-G	G
12	4	A10	Control8	Control	G	CF4	LV	LV4	CTRL-G	8	G_LV_CTRL-G	G
68	4	F6	Control11	Control	G	CF4	LV	LV4-5	CTRL-G	11	G_LV_CTRL-G	G
69	4	F7	Control11	Control	G	CF4	LV	LV4-5	CTRL-G	11	G_LV_CTRL-G	G
73	4	F11	Cross14	Cross	G	CF11	MW	MW	Cross-G-O	14	G_MW_Cross-G-O	O
74	4	G1	Cross14	Cross	G	CF11	MW	MW	Cross-G-O	14	G_MW_Cross-G-O	O
75	4	G2	Cross14	Cross	G	CF11	MW	MW	Cross-G-O	14	G_MW_Cross-G-O	O
76	4	G3	Cross14	Cross	G	CF11	MW	MW	Cross-G-O	14	G_MW_Cross-G-O	O
77	4	G4	Cross14	Cross	G	CF11	MW	MW	Cross-G-O	14	G_MW_Cross-G-O	O
78	4	G5	Cross14	Cross	G	CF11	MW	MW	Cross-G-O	14	G_MW_Cross-G-O	O
70	4	F8	Control4	Control	G	CF4	LV	LV4-5	CTRL-G	4	G_LV_CTRL-G	G
71	4	F9	Control4	Control	G	CF4	LV	LV4-5	CTRL-G	4	G_LV_CTRL-G	G
72	4	F10	Control4	Control	G	CF4	LV	LV4-5	CTRL-G	4	G_LV_CTRL-G	G
89	4	H4	Control7	Control	G	CF4	LV	LV3-4	CTRL-G	7	G_LV_CTRL-G	G
120	1	C3	Control12	Control	O	CF5	LV	LV5	CTRL-O	12	O_LV_CTRL-O	O
124	1	C7	Control12	Control	O	CF5	LV	LV5	CTRL-O	12	O_LV_CTRL-O	O
90	4	H5	Cross9	Cross	O	CF14	MW	MW	Cross-O-G	9	O_MW_Cross-O-G	G
91	4	H6	Cross9	Cross	O	CF14	MW	MW	Cross-O-G	9	O_MW_Cross-O-G	G
92	4	H7	Cross9	Cross	O	CF14	MW	MW	Cross-O-G	9	O_MW_Cross-O-G	G
93	4	H8	Cross9	Cross	O	CF14	MW	MW	Cross-O-G	9	O_MW_Cross-O-G	G
94	4	H9	Cross19	Cross	G	CF7new	MW	MW	Cross-G-O	19	G_MW_Cross-G-O	O
95	1	A2	Cross19	Cross	G	CF7new	MW	MW	Cross-G-O	19	G_MW_Cross-G-O	O
96	1	A3	Cross19	Cross	G	CF8new	MW	MW	Cross-G-O	19	G_MW_Cross-G-O	O
99	1	A6	Cross19	Cross	G	CF8new	MW	MW	Cross-G-O	19	G_MW_Cross-G-O	O
100	1	A7	Cross14	Cross	G	CF7new	MW	MW	Cross-G-O	14	G_MW_Cross-G-O	O
101	1	A8	Control27	Control	O	CF5	MW	MW	CTRL-O	27	O_MW_CTRL-O	O
102	1	A9	Control27	Control	O	CF5	MW	MW	CTRL-O	27	O_MW_CTRL-O	O
103	1	A10	Control27	Control	O	CF5	MW	MW	CTRL-O	27	O_MW_CTRL-O	O
105	1	A12	Cross17	Cross	G	CF7new	MW	MW	Cross-G-O	17	G_MW_Cross-G-O	O
106	1	B1	Control17	Control	G	CF2	MW	MW	CTRL-G	17	G_MW_CTRL-G	G
107	1	B2	Control17	Control	G	CF2	MW	MW	CTRL-G	17	G_MW_CTRL-G	G
108	1	B3	Control17	Control	G	CF2	MW	MW	CTRL-G	17	G_MW_CTRL-G	G
109	1	B4	Control17	Control	G	CF2	MW	MW	CTRL-G	17	G_MW_CTRL-G	G
110	1	B5	Control17	Control	G	CF2	MW	MW	CTRL-G	17	G_MW_CTRL-G	G
111	1	B6	Control17	Control	G	CF2	MW	MW	CTRL-G	17	G_MW_CTRL-G	G
112	1	B7	Cross7	Cross	G	CF12	MW	MW	Cross-G-O	7	G_MW_Cross-G-O	O
113	1	B8	Cross7	Cross	O	CF16	MW	MW	Cross-O-G	7	O_MW_Cross-O-G	G
114	1	B9	Cross7	Cross	O	CF16	MW	MW	Cross-O-G	7	O_MW_Cross-O-G	G
115	1	B10	Cross7	Cross	O	CF16	MW	MW	Cross-O-G	7	O_MW_Cross-O-G	G
117	1	B12	Cross4	Cross	O	CF16	MW	MW	Cross-O-G	4	O_MW_Cross-O-G	G
118	1	C1	Cross8	Cross	G	CF8new	MW	MW	Cross-G-O	8	G_MW_Cross-G-O	O
119	1	C2	Control17	Control	O	CF5	MW	MW	CTRL-O	17	O_MW_CTRL-O	O
16	4	B2	Control32	Control	O	CF6	LV	LV2	CTRL-O	32	O_LV_CTRL-O	O
26	4	B12	Control17	Control	O	CF6	LV	LV5	CTRL-O	17	O_LV_CTRL-O	O
129	1	D1	Control12	Control	O	CF6	LV	LV4	CTRL-O	12	O_LV_CTRL-O	O
130	1	D2	Control12	Control	O	CF6	LV	LV4	CTRL-O	12	O_LV_CTRL-O	O
135	1	D7	Control10	Control	O	CF6	LV	LV5	CTRL-O	10	O_LV_CTRL-O	O
131	1	D3	Cross23	Cross	G	CF18	MW	MW	Cross-G-O	23	G_MW_Cross-G-O	O
132	1	D4	Cross23	Cross	G	CF18	MW	MW	Cross-G-O	23	G_MW_Cross-G-O	O
133	1	D5	Cross23	Cross	G	CF18	MW	MW	Cross-G-O	23	G_MW_Cross-G-O	O
134	1	D6	Cross23	Cross	G	CF18	MW	MW	Cross-G-O	23	G_MW_Cross-G-O	O
136	1	D8	Control10	Control	O	CF6	LV	LV5	CTRL-O	10	O_LV_CTRL-O	O
137	1	D9	Control10	Control	O	CF6	LV	LV5	CTRL-O	10	O_LV_CTRL-O	O
139	1	D11	Control10	Control	O	CF6	LV	LV5	CTRL-O	10	O_LV_CTRL-O	O
25	4	B11	Cross6	Cross	O	CF7new	LV	LV5	Cross-G-O	9	O_LV_Cross-G-O	G
84	4	G11	Cross19	Cross	O	CF8new	LV	LV3	Cross-G-O	19	O_LV_Cross-G-O	G
29	4	C3	Control7	Control	O	CF9	LV	LV2	CTRL-O	7	O_LV_CTRL-O	O
143	1	E3	Control7	Control	G	CF3	MW	MW	CTRL-G	7	G_MW_CTRL-G	G
145	1	E5	Cross13	Cross	G	CF7new	MW	MW	Cross-G-O	13	G_MW_Cross-G-O	O
